# A global view of the RNA-binding and regulatory protein landscape in *Caenorhabditis elegans*

**DOI:** 10.1101/2024.11.07.622524

**Authors:** John D. Laver, Maida Duncan, John A. Calarco

## Abstract

Post-transcriptional regulation of gene expression is essential for the correct development and functioning of an organism. This regulation is coordinated by a collection of proteins that work together to determine an RNA’s post-transcriptional fate. Here, we provide a global overview of the RNA regulatory protein landscape in *Caenorhabditis elegans*, to provide insight into the coordination of post-transcriptional regulatory activities in the context of a multicellular organism. First, we have curated a comprehensive list of all known and putative RNA regulatory proteins encoded in the *C. elegans* genome, classified based on domain and functional annotations and published experimental data. Second, using protein-protein interaction data in the STRING database, we created a putative RNA regulatory protein interaction network that highlighted known RNA regulatory complexes, and leveraged this network to identify an additional 138 known and putative RNA regulators previously unannotated in *C. elegans*. Finally, we examined the tissue- and developmental-stage-specific expression of RNA regulators using published transcript expression data, which revealed strong expression in the gonad for a majority, as well as dozens expressed specifically in each of the major somatic *C. elegans* tissues. Taken together, this work will provide a valuable resource for future studies of RNA biology in *C. elegans*.
