## Supplementary material for "A global view of the RNA-binding and regulatory protein landscape in *Caenorhabditis elegans*": Table S4

### Sheet: TableS4
Table S4. List of Class 5 proteins, identified by expanding the Class 1-3 protein-protein interaction network, and interactions with Class 1-3 or Class 5 proteins. Related to Figure 3.
WormBase_Gene_ID	WormBase_Gene_Name	WormBase_Sequence_Name	Number of interactions with other Class 5 proteins	Number of interactions with Class 1-3 proteins
WBGene00022269	aatf-1	Y73E7A.2	0	15
WBGene00003792	npp-6	F56A3.3	1	8
WBGene00007493	npp-23	C09G9.2	1	6
WBGene00015205	moa-2	B0495.6	0	8
WBGene00003787	npp-1	K07F5.13	0	5
WBGene00003789	npp-3	K12D12.2	0	4
WBGene00018193	F39C12.1	F39C12.1	0	3
WBGene00003798	npp-12	T23H2.1	0	4
WBGene00005014	spt-4	F54C4.2	6	5
WBGene00010944	M176.5	M176.5	1	4
WBGene00022783	tomm-7	ZK652.2	2	2
WBGene00012000	T24H10.1	T24H10.1	9	6
WBGene00013680	rpom-1	Y105E8A.23	0	2
WBGene00003596	ngp-1	T19A6.2	0	5
WBGene00012694	gtf-2F2	Y39B6A.36	10	4
WBGene00006596	top-3	Y56A3A.27	3	3
WBGene00008518	irld-2	F02C12.4	0	2
WBGene00012476	Y18D10A.3	Y18D10A.3	0	3
WBGene00011576	rmh-2	T07C12.12	2	2
WBGene00013676	ekl-4	Y105E8A.17	5	3
WBGene00007355	rpb-6	C06A1.5	12	5
WBGene00007686	tomm-40	C18E9.6	2	2
WBGene00013261	sinh-1	Y57A10A.20	2	2
WBGene00016375	rpap-3	C33H5.8	0	3
WBGene00012187	rpb-11	W01G7.3	11	4
WBGene00007576	dph-1	C14B1.5	1	1
WBGene00009078	rpb-12	F23B2.13	10	4
WBGene00000887	cyn-11	T01B7.4	0	4
WBGene00021347	rpb-10	Y37E3.3	9	4
WBGene00009731	exo-1	F45G2.3	0	3
WBGene00006618	trt-1	DY3.4	0	4
WBGene00021739	Y50D4A.5	Y50D4A.5	0	3
WBGene00008533	F02E9.10	F02E9.10	4	3
WBGene00007434	arp-6	C08B11.6	1	2
WBGene00007443	pfd-1	C08F8.1	3	1
WBGene00008684	mig-32	F11A10.3	0	3
WBGene00016992	zhit-1	CD4.7	2	2
WBGene00016408	prmt-5	C34E10.5	0	3
WBGene00006648	ttb-1	W03F9.5	11	4
WBGene00007971	rpb-3	C36B1.3	12	4
WBGene00004768	sel-11	F55A11.3	3	2
WBGene00016341	mtq-2	C33C12.9	1	1
WBGene00004466	rpn-10	B0205.3	5	3
WBGene00015697	mlst-8	C10H11.8	4	2
WBGene00004759	sel-1	F45D3.5	3	2
WBGene00008338	pafo-1	C55A6.9	4	2
WBGene00004304	ran-3	C26D10.1	1	2
WBGene00017830	rpb-8	F26F4.11	8	3
WBGene00007488	dph-2	C09G5.2	1	1
WBGene00001827	hcf-1	C46A5.9	0	2
WBGene00001088	dpy-30	ZK863.6	4	2
WBGene00009103	rtfo-1	F25B3.6	4	2
WBGene00007110	leo-1	B0035.11	4	2
WBGene00010537	mys-2	K03D10.3	4	3
WBGene00045419	lsy-12	R07B5.9	4	3
WBGene00017419	sec-16A.2	F13B9.1	1	1
WBGene00017683	rbbp-5	F21H12.1	9	2
WBGene00007029	mys-1	VC5.4	7	3
WBGene00018769	mnat-1	F53G2.7	2	2
WBGene00019712	rmh-1	M01E11.3	2	1
WBGene00004306	ran-5	R12C12.2	1	1
WBGene00007184	ctr-9	B0464.2	4	2
WBGene00017045	atg-13	D2007.5	2	1
WBGene00001979	hmp-2	K05C4.6	1	4
WBGene00007107	pfd-4	B0035.4	3	1
WBGene00004765	sel-8	C32A3.1	1	1
WBGene00022185	Y71H2AM.20	Y71H2AM.20	1	2
WBGene00000911	daf-15	C10C5.6	6	2
WBGene00012458	ash-2	Y17G7B.2	7	2
WBGene00019220	pfd-2	H20J04.5	3	1
WBGene00013985	sec-16A.1	ZK512.5	3	1
WBGene00021133	tomm-22	W10D9.5	2	1
WBGene00009004	pfd-6	F21C3.5	3	1
WBGene00009245	rict-1	F29C12.3	3	2
WBGene00013998	gtf-2E1	ZK550.4	8	2
WBGene00020334	epg-7	T08A9.1	2	1
WBGene00015001	B0025.4	B0025.4	4	1
WBGene00013667	Y105E8A.2	Y105E8A.2	2	1
WBGene00018611	F48E8.4	F48E8.4	2	1
WBGene00015296	gtf-2F1	C01F1.1	11	2
WBGene00011270	R31.2	R31.2	1	1
WBGene00012995	Y48C3A.14	Y48C3A.14	2	1
WBGene00011338	sec-31	T01G1.3	3	1
WBGene00011145	R08D7.5	R08D7.5	0	2
WBGene00018987	lgl-1	F56F10.4	1	1
WBGene00006542	tbp-1	T20B12.2	10	2
WBGene00015146	abi-1	B0336.6	2	1
WBGene00007027	ssl-1	Y111B2A.22	6	2
WBGene00003882	orc-2	F59E10.1	1	1
WBGene00006786	unc-51	Y60A3A.1	3	1
WBGene00007030	epc-1	Y111B2A.11	7	1
WBGene00004756	sec-24.2	ZC518.2	3	1
WBGene00009924	cfp-1	F52B11.1	1	1
WBGene00007645	C17E4.6	C17E4.6	1	1
WBGene00006414	raga-1	T24F1.1	3	1
WBGene00009479	fcp-1	F36F2.6	5	1
WBGene00006708	ubc-13	Y54G2A.31	1	2
WBGene00012497	ragc-1	Y24F12A.2	2	1
WBGene00001580	gex-3	F28D1.10	2	1
WBGene00004034	pkc-3	F09E5.1	2	2
WBGene00006963	xpa-1	K07G5.2	1	1
WBGene00020231	wdr-31	T05A8.5	0	2
WBGene00006958	wve-1	R06C1.3	2	1
WBGene00004465	rpn-9	T06D8.8	5	1
WBGene00004800	sir-2.1	R11A8.4	1	2
WBGene00004754	sec-23	Y113G7A.3	5	1
WBGene00001303	sec-61.G	F32D8.6	1	1
WBGene00021427	sec-61.B	Y38F2AR.9	1	1
WBGene00016373	swd-2.1	C33H5.6	2	1
WBGene00022774	swsn-6	ZK616.4	4	2
WBGene00006392	taf-10	K03B4.3	2	1
WBGene00012532	crp-1	Y32F6B.3	0	2
WBGene00004031	pis-1	T13F2.3	5	1
WBGene00000390	cdc-42	R07G3.1	1	2
WBGene00008140	xpf-1	C47D12.8	2	1
WBGene00004462	rpn-6.1	F57B9.10	5	1
WBGene00013529	gtf-2H4	Y73F8A.24	5	1
WBGene00000382	cdc-6	C43E11.10	1	1
WBGene00004458	rpn-1	T22D1.9	5	1
WBGene00003406	mrg-1	Y37D8A.9	6	1
WBGene00004505	rpt-5	F56H1.4	5	1
WBGene00006352	sur-6	F26E4.1	1	1
WBGene00000870	cyd-1	Y38F1A.5	1	1
WBGene00007028	trr-1	C47D12.1	9	3
WBGene00013862	wdr-5.3	ZC302.2	6	1
WBGene00011729	set-16	T12D8.1	5	1
WBGene00000817	csn-5	B0547.1	1	1
WBGene00003001	lin-12	R107.8	1	1
WBGene00001851	hif-1	F38A6.3	1	1
WBGene00009180	nurf-1	F26H11.2	2	1
WBGene00002637	let-418	F26F12.7	1	1
WBGene00010038	rheb-1	F54C8.5	3	1
WBGene00004467	rpn-11	K07D4.3	5	1
WBGene00001565	gei-8	C14B9.6	2	1
WBGene00017046	utx-1	D2021.1	5	1
WBGene00000406	cdk-4	F18H3.5	1	1
WBGene00001836	hda-3	R06C1.1	2	1
WBGene00000908	daf-12	F11A1.3	1	1
